# CRISPRi with barcoded expression reporters dissects regulatory networks in human cells

**DOI:** 10.1101/2024.09.06.611573

**Authors:** Jinyoung Kim, Ryan Y. Muller, Eliana R. Bondra, Nicholas T. Ingolia

**Affiliations:** Department of Molecular and Cell Biology, University of California, Berkeley, Berkeley, CA 94720, USA; Center for Computational Biology, University of California, Berkeley, Berkeley, CA 94720, USA; California Institute for Quantitative Biosciences, University of California, Berkeley, Berkeley, CA 94720, USA

## Abstract

Genome-wide CRISPR screens have emerged as powerful tools for uncovering the genetic underpinnings of diverse biological processes. Incisive screens often depend on directly measuring molecular phenotypes, such as regulated gene expression changes, provoked by CRISPR-mediated genetic perturbations. Here, we provide quantitative measurements of transcriptional responses in human cells across genome-scale perturbation libraries by coupling CRISPR interference (CRISPRi) with barcoded expression reporter sequencing (CiBER-seq). To enable CiBER-seq in mammalian cells, we optimize the integration of highly complex, barcoded sgRNA libraries into a defined genomic context. CiBER-seq profiling of a nuclear factor kappa B (NF-κB) reporter delineates the canonical signaling cascade linking the transmembrane TNF-alpha receptor to inflammatory gene activation and highlights cell-type-specific factors in this response. Importantly, CiBER-seq relies solely on bulk RNA sequencing to capture the regulatory circuit driving this rapid transcriptional response. Our work demonstrates the accuracy of CiBER-seq and its potential for dissecting genetic networks in mammalian cells with superior time resolution.
