## Supplementary Tables S1-S5 for "CRISPRi with barcoded expression reporters dissects regulatory networks in human cells"

### Sheet:  Table S1 Plasmids, libraries
Name	Source or reference	Description	Experiment	Figure	Notes
pJK054A	This work	BglobpA_SV40pA_CmR	Cloning barcoded sgRNA library	1
dJR072	Replogle et al. Elife 2022	Genome-wide sgRNA 1+2, dual-sgRNA human CRISPRi library	Cloning barcoded sgRNA library	1
pLJK05	This work	BglobpA_SV40pA_CmR + mU6_sgRNA_hU6_sgRNA (dJR072 library of sgRNAs)	Cloning barcoded sgRNA library	1
pLJK06	This work	CmR_BglobpA_bc25N_AmpR_bc25N_SV40pA + mU6_sgRNA_hU6_sgRNA (dJR072 library of sgRNAs)	Final barcoded sgRNA library	1
pJKEB01	This work	SFFV_iRFP_attB_puro_SFFV_mCherry	Cloning dual SFFV barcoded sgRNA library	2
pJK013D	This work	SFFV_iRFP_attB_puro_pNFKB3x_mCherry	Cloning NFkappaB barcoded sgRNA library	3
pLJK07	This work	SFFV_iRFP_attB_puro_pNFKB3x_mCherry in pLJK06	Final NFkappaB barcoded sgRNA library	3
pLJK08	This work	SFFV_iRFP_attB_puro_SFFV_mCherry in pLJK06	Final dual SFFV barcoded sgRNA library	2
pJK025B	This work	SFFV_attP_Bxb1(T2A)EGFP-v5 in AAVS1 repair template	Generation of CiBER-seq cell lines	1
pX330	Cong et al. Science 2013	U6-Chimeric_BB-CBh-hSpCas9	Generation of CiBER-seq cell lines	1	Addgene 42230
pJK040A	This work	EF1a_Bxb1_v5 in pSBbi-Neo Sleeping Beauty vector	Generation of CiBER-seq cell lines	1	Cloned from vector provided in Kowarz et al. Biotechnol. J. 2015
Sleeping beauty transposase	Kowarz et al. Biotechnol. J. 2015	pCMV(CAT)T7-SB100	Generation of CiBER-seq cell lines	1	Addgene 34879
pTet-On Advanced	Gifted by James Nuñez	Expresses rtTA-Advanced	Generation of CiBER-seq cell lines	1
Tet-On 3G promoter dCas9-KRAB	Gifted by James Nuñez	Expresses TetOn3G_dCas9-HA-BFP-KRAB	Generation of CiBER-seq cell lines	1
pJK028A	This work	attB_iRFP	Three-color Bxb1 integration assay	1
pJK029A	This work	attB_mCherry	Three-color Bxb1 integration assay	1
pJK080A	This work	RELA sgRNAs in CRISPRi v3 vector	Individual validation of sgRNA-mediated phenotypes	3	Cloned from vector provided in Replogle et al. Elife 2022
pJK081A	This work	TNFRSF1A sgRNAs in CRISPRi v3 vector	Individual validation of sgRNA-mediated phenotypes	3	Cloned from vector provided in Replogle et al. Elife 2022
pJK082A	This work	IKBKB sgRNAs in CRISPRi v3 vector	Individual validation of sgRNA-mediated phenotypes	3	Cloned from vector provided in Replogle et al. Elife 2022
pJK083A	This work	NELFA sgRNAs in CRISPRi v3 vector	Individual validation of sgRNA-mediated phenotypes	3	Cloned from vector provided in Replogle et al. Elife 2022
pJK084A	This work	FBXW11 sgRNAs in CRISPRi v3 vector	Individual validation of sgRNA-mediated phenotypes	3	Cloned from vector provided in Replogle et al. Elife 2022
pJK085A	This work	GNG12 sgRNAs in CRISPRi v3 vector	Individual validation of sgRNA-mediated phenotypes	3	Cloned from vector provided in Replogle et al. Elife 2022
pJK086A	This work	CHUK sgRNAs in CRISPRi v3 vector	Individual validation of sgRNA-mediated phenotypes	3	Cloned from vector provided in Replogle et al. Elife 2022
VSVG	Gifted by James Nuñez	Expresses VSVG	Individual validation of sgRNA-mediated phenotypes	3
Gag-Pol	Gifted by James Nuñez	Expresses Gag-pol	Individual validation of sgRNA-mediated phenotypes	3
Rev	Gifted by James Nuñez	Expresses Rev	Individual validation of sgRNA-mediated phenotypes	3
Tat	Gifted by James Nuñez	Expresses Tat	Individual validation of sgRNA-mediated phenotypes	3

### Sheet: Table S2 Oligos
Oligo name	Sequence	Experiment
oJK405	tgctttttttctcgagtactaggatccattaggcggccgcccgcgttgctggcgtttttc	barcoded sgRNA library construction
oJK430	cgcgggcctagagatggcgcgtcggatctctagagcgggccccacacctccccctgaacc	barcoded sgRNA library construction
oJK442	acgaatttcgacctttacGTGCTAACAGTGAGGTTAATTAAGAAATGTGCGCGGAACCC	barcoded sgRNA library construction
oJK443	GAGGCAATGCAAAGTGACTCGACTGGTTAATTAAGAAGATCCTTTGATCTTTTCTACGGG	barcoded sgRNA library construction
oJK441	TTAGCACgtaaaggtcgaaattcgtNNNNNNNNNNNNNNNNNNNNNNNNNTGCAGGAGAGTGACTGGATCaccac	barcoded sgRNA library construction
oJK444	CAGTCGAGTCACTTTGCATTGCCTCNNNNNNNNNNNNNNNNNNNNNNNNNTGCAGGgatccagacatgataagat	barcoded sgRNA library construction
oJK509	gcagaagtggtcctgcaacNNNNNNNNNNNNCATGTCTGGATCCCTGCA	library preparation to add UMIs and RT
oJK510	GCTGTCGAGATCCAGTCCGNNNNNNNNNNNNTCCAGTCACTCTCCTGCA	library preparation to add UMIs and RT
oJK292	GTGACTGGAGTTCAGACGTGTGCTCTTCCGATCTatcattacgagccgcgtgccg	library preparation (amplification)
oJK547	ACACTCTTTCCCTACACGACGCTCTTCCGATCTGCTGTCGAGATCCAGTCCG	library preparation (amplification)
oJK481	GTGACTGGAGTTCAGACGTGTGCTCTTCCGATCTCAACGAGGACTACACCATTGTGG	library preparation (amplification)
oJK548	ACACTCTTTCCCTACACGACGCTCTTCCGATCTgcagaagtggtcctgcaac	library preparation (amplification)
JK676	actataagtatcccttggagaaccaccttgttgGCAGACGAGCCATTCGCCAGgtttcagagctaagcacaagag	cloning pJK080-A
JK677	ttaaacttgctatgctgtttccagcttagctcttaaacCCTCTGGCGAATGGCTCGTCcatgtttctggctttccacaag	cloning pJK080-A
JK678	actataagtatcccttggagaaccaccttgttgGCTGCCCTGAGCCCAAATGGgtttcagagctaagcacaagag	cloning pJK081-A
JK679	ttaaacttgctatgctgtttccagcttagctcttaaacTAGCTGTCTGGCATGGGCCCcatgtttctggctttccacaag	cloning pJK081-A
JK680	actataagtatcccttggagaaccaccttgttgGGCAAGCTGCGACTTCCCAGgtttcagagctaagcacaagag	cloning pJK082-A
JK681	ttaaacttgctatgctgtttccagcttagctcttaaacGCGTTAAGATTCCCGCATTCcatgtttctggctttccacaag	cloning pJK082-A
JK682	actataagtatcccttggagaaccaccttgttgGCCATGCGGGAGAGCGACACgtttcagagctaagcacaagag	cloning pJK083-A
JK683	ttaaacttgctatgctgtttccagcttagctcttaaacTACCTCGTCCACCGTGCGGCcatgtttctggctttccacaag	cloning pJK083-A
JK684	actataagtatcccttggagaaccaccttgttgGcagcagcgaacggcccggggtttcagagctaagcacaagag	cloning pJK084-A
JK685	ttaaacttgctatgctgtttccagcttagctcttaaacccgtcgcctcctccgcccgCcatgtttctggctttccacaag	cloning pJK084-A
JK686	actataagtatcccttggagaaccaccttgttgGCTTAGAGACCGAGTCCCGGgtttcagagctaagcacaagag	cloning pJK085-A
JK687	ttaaacttgctatgctgtttccagcttagctcttaaacGGACTCGGTCTCTAAGGGCCcatgtttctggctttccacaag	cloning pJK085-A
JK688	actataagtatcccttggagaaccaccttgttgGcgggggccgcTCCATGGGGgtttcagagctaagcacaagag	cloning pJK086-A
JK689	ttaaacttgctatgctgtttccagcttagctcttaaacCATGGAgcggcccccggggCcatgtttctggctttccacaag	cloning pJK086-A

### Sheet: Table S3 Cell lines
Cell line name	Type	Description
cJK1001	K562	attP_Bxb1_EGFP in AAVS1 locus (2 copies); Bxb1 expressed elsewhere in genome; dox-inducible dCas9-KRAB
cJK1002	K562	attP_Bxb1_EGFP in AAVS1 locus (1 copy); Bxb1 expressed elsewhere in genome; dox-inducible dCas9-KRAB
cJK1003	K562	attP_Bxb1_EGFP in AAVS1 locus (1 copy); Bxb1 expressed elsewhere in genome; constitutive dCas9-KRAB
cJK068	K562	P(3xNFKB)_mCherry, P(SFFV)_iRFP (pJK013D) integrated by Bxb1 into AAVS1 locus in cJK1003
cJK090B	K562	pJK080A integrated by lentivirus into cJK068
cJK091B	K562	pJK081A integrated by lentivirus into cJK068
cJK092B	K562	pJK082A integrated by lentivirus into cJK068
cJK093B	K562	pJK083A integrated by lentivirus into cJK068
cJK094B	K562	pJK084A integrated by lentivirus into cJK068
cJK095B	K562	pJK085A integrated by lentivirus into cJK068
cJK096B	K562	pJK086A integrated by lentivirus into cJK068

### Sheet: Table S4 sgRNA protospacers
protospacer name	sequence
RELA protospacer A	GCAGACGAGCCATTCGCCAG
RELA protospacer B	GACGAGCCATTCGCCAGAGG
TNFRSF1A protospacer A	GCTGCCCTGAGCCCAAATGG
TNFRSF1A protospacer B	GGGCCCATGCCAGACAGCTA
IKBKB protospacer A	GGCAAGCTGCGACTTCCCAG
IKBKB protospacer B	GAATGCGGGAATCTTAACGC
NELFA protospacer A	GCCATGCGGGAGAGCGACAC
NELFA protospacer B	GCCGCACGGTGGACGAGGTA
FBXW11 protospacer A	Gcagcagcgaacggcccggg
FBXW11 protospacer B	Gcgggcggaggaggcgacgg
GNG12 protospacer A	GCTTAGAGACCGAGTCCCGG
GNG12 protospacer B	GGCCCTTAGAGACCGAGTCC
CHUK protospacer A	GcgggggccgcTCCATGGGG
CHUK protospacer B	GccccgggggccgcTCCATG

### Sheet: Table S5 qPCR primers
Oligo name	Sequence	Target gene
RM938	CACCATTGGCAATGAGCGGTTC	ACTB
RM939	AGGTCTTTGCGGATGTCCACGT	ACTB
RM537	CATGGTCTTCTTCTGCATTACG	mCherry
RM538	GACTACTTGAAGCTGTCCTTC	mCherry
qJK036-F	GATCATCATTGACGGCACGC	iRFP
qJK036-R	AGCGATAAGAAGTCGGCGAA	iRFP
qJK044-F	GCTGAAGAAGGAGCGGCTACT	NFKBIA
qJK044-R	TCGTACTCCTCGTCTTTCATGGA	NFKBIA
qJK048-F	TCTCATCCCATCTTTGACAATC	RELA
qJK048-R	TGAAATACACCTCAATGTCCTCTTTC	RELA
qJK049-F	CCGCTTCAGAAAACCACCTCAG	TNFRSF1A
qJK049-R	ATGCCGGTACTGGTTCTTCCTG	TNFRSF1A
qJK050-F	ACAGCGAGCAAACCGAGTTTGG	IKBKB
qJK050-R	CCTCTGTAAGTCCACAATGTCGG	IKBKB
qJK051-F	CACGGTGGACGAGATGAAGG	NELFA
qJK051-R	AGGTTAAGCGAGCCTGTGTC	NELFA
qJK052-F	ATGAGCGTGTCATTGTAACTGGC	FBXW11
qJK052-R	GTCCATTGCTGAAGCGTAAGTGC	FBXW11
qJK053-F	GCAAAACAGCAAGCACCAAC	GNG12
qJK053-R	CTATCAGCAAAGGGTCACTCC	GNG12
qJK054-F	ACTCCTCAAGATGGGGAGACTT	CHUK
qJK054-R	TTGGGGACAGTGAACAAGTGA	CHUK
